# Noncoding and Coding Mechanisms of Aging Heart Failure with Preserved Ejection Fraction with Thyroid Dysfunction

**DOI:** 10.1101/2025.02.04.636476

**Authors:** Sankalpa Chakraborty, Bryce Dickerson, Curren Bounds, Sophia Lemus, Caleb Hickman, Viswanathan Rajagopalan

## Abstract

Heart Failure with preserved Ejection Fraction (HFpEF) is a heterogeneous geriatric syndrome with complex pathophysiology and comorbidities. Long noncoding RNAs (lncRNAs) account for a large majority of the functional mammalian transcriptome and act as key regulators in complex physiological and pathological processes. However, the role of lncRNAs and the development of thyroid dysfunction in aging HFpEF is not clear. We investigated the ZSF1 model in both early and more severe stages of HFpEF (5-, 13- and 20-months old [mo]). We assessed molecular, biochemical, and pathophysiological roles involving lncRNAs, mRNAs, and inflammatory markers. Thyroid hormone (TH) immuno-sorbent assays showed significant decreases in serum T3 levels in 5-mo and serum T4 levels in 5-mo and 13-mo obese HFpEF groups compared to lean controls. Morphometric analyses showed significant increases in heart and LV weights in obese HFpEF rats indicating cardiac hypertrophy. LncRNA microarray and RT-qPCR revealed that three key lncRNAs were significantly increased in 13-mo obese HFpEF but not in 5-mo obese HFpEF left ventricles compared to the ZSF1 lean controls. Microarray analyses showed that *Sik1* mRNA was significantly upregulated and *Anxa13 w*as downregulated in early obese HFpEF hearts compared to the lean controls. Additionally, we also uncovered previously unreported tissue and serum inflammatory cytokine profiles in early and late HFpEF. This study has identified key novel lncRNA and inflammatory markers in early and late hypothyroid HFpEF. Further studies may help in better understanding and development of diagnostic and therapeutic targets for HFpEF that presents with severe morbidity and mortality.
