## Supplemental Table 4 for "Noncoding and Coding Mechanisms of Aging Heart Failure with Preserved Ejection Fraction with Thyroid Dysfunction"

### Sheet: Down_Lean Control vs WT Control
#Column "PathwayID" stands for Pathway identifiers used in KEGG
#Column "Definition" stands for the definition of the PathwayID
#Column "OriginalWebSite"stands for The map's website,the nodes with red frame and red symbol are associated with the DE genes, green nodes have no significance
#Column "p-value"
"Fisher-Pvalue" stands for the enrichment p-value of the PathwayID used Fisher's exact test
#Column "SelectionCounts" stands for the Count of the DE genes' entities directly associated with the listed PathwayID
#Column "SelectionSize" stands for the total number of the DE genes' entities
#Column "Count" stands for the count of the chosen background population genes' entities associated with the listed PathwayID
#Column "Size" stands for the total number of chosen background population genes' entities
#Column "FDR" stands for the false discovery rate of the PathwayID
#Column "Enrichment_Score" stands for the Enrichment Score value of the PathwayID, it equals "-log10(Pvalue)"
#Column "GeneRatio" stands for the Gene Ratio value of the PathwayID, it equals "SelectionCounts/SelectionSize"
#Column "GENES" stands for the DE genes associated with the PathwayID
PathwayID	Definition	OriginalWebSite	Fisher-Pvalue	SelectionCounts	SelectionSize	Count	Size	FDR	Enrichment_Score	GeneRatio	Genes
rno05143	African trypanosomiasis - Rattus norvegicus (rat)	https://www.genome.jp/kegg-bin/show_pathway?rno05143+287167+25632+360504+24440+361619+100134871+24602	2.48843e-10	7	39	39	8876	8.51041e-08	9.60407	0.179487	HBA-A1//HBA1//HBA2//HBB//HBB-B1//LOC100134871//NPPA
rno05144	Malaria - Rattus norvegicus (rat)	https://www.genome.jp/kegg-bin/show_pathway?rno05144+287167+25632+360504+24440+361619+100134871	1.19276e-07	6	39	55	8876	2.03962e-05	6.92345	0.153846	HBA-A1//HBA1//HBA2//HBB//HBB-B1//LOC100134871

### Sheet: Up ZSF1 Obese vs WT Control
#Column "PathwayID" stands for Pathway identifiers used in KEGG
#Column "Definition" stands for the definition of the PathwayID
#Column "OriginalWebSite"stands for The map's website,the nodes with red frame and red symbol are associated with the DE genes, green nodes have no significance
#Column "p-value"
"Fisher-Pvalue" stands for the enrichment p-value of the PathwayID used Fisher's exact test
#Column "SelectionCounts" stands for the Count of the DE genes' entities directly associated with the listed PathwayID
#Column "SelectionSize" stands for the total number of the DE genes' entities
#Column "Count" stands for the count of the chosen background population genes' entities associated with the listed PathwayID
#Column "Size" stands for the total number of chosen background population genes' entities
#Column "FDR" stands for the false discovery rate of the PathwayID
#Column "Enrichment_Score" stands for the Enrichment Score value of the PathwayID, it equals "-log10(Pvalue)"
#Column "GeneRatio" stands for the Gene Ratio value of the PathwayID, it equals "SelectionCounts/SelectionSize"
#Column "GENES" stands for the DE genes associated with the PathwayID
PathwayID	Definition	OriginalWebSite	Fisher-Pvalue	SelectionCounts	SelectionSize	Count	Size	FDR	Enrichment_Score	GeneRatio	Genes
rno00062	Fatty acid elongation - Rattus norvegicus (rat)	https://www.genome.jp/kegg-bin/show_pathway?rno00062+170465+50559+192272+26759+498728+680115+113965+170670+191576	4.62725e-08	9	243	29	8876	1.58252e-05	7.33468	0.037037	ACAA2//ACOT1//ACOT2//ACOT7//ELOVL2//HACD1//HADH//HADHA//TECR
rno01040	Biosynthesis of unsaturated fatty acids - Rattus norvegicus (rat)	https://www.genome.jp/kegg-bin/show_pathway?rno01040+50559+192272+26759+498728+680115+79244+191576	3.02307e-05	7	243	34	8876	0.00425175	4.51955	0.028807	ACOT1//ACOT2//ACOT7//ELOVL2//HACD1//HSD17B4//TECR
rno01212	Fatty acid metabolism - Rattus norvegicus (rat)	https://www.genome.jp/kegg-bin/show_pathway?rno01212+170465+25287+25014+498728+680115+113965+170670+79244+191576	3.7296e-05	9	243	61	8876	0.00425175	4.42834	0.037037	ACAA2//ACADL//ACAT1//ELOVL2//HACD1//HADH//HADHA//HSD17B4//TECR

### Sheet: Down ZSF1 Obese vs Lean Control
#Column "PathwayID" stands for Pathway identifiers used in KEGG
#Column "Definition" stands for the definition of the PathwayID
#Column "OriginalWebSite"stands for The map's website,the nodes with red frame and red symbol are associated with the DE genes, green nodes have no significance
#Column "p-value"
"Fisher-Pvalue" stands for the enrichment p-value of the PathwayID used Fisher's exact test
#Column "SelectionCounts" stands for the Count of the DE genes' entities directly associated with the listed PathwayID
#Column "SelectionSize" stands for the total number of the DE genes' entities
#Column "Count" stands for the count of the chosen background population genes' entities associated with the listed PathwayID
#Column "Size" stands for the total number of chosen background population genes' entities
#Column "FDR" stands for the false discovery rate of the PathwayID
#Column "Enrichment_Score" stands for the Enrichment Score value of the PathwayID, it equals "-log10(Pvalue)"
#Column "GeneRatio" stands for the Gene Ratio value of the PathwayID, it equals "SelectionCounts/SelectionSize"
#Column "GENES" stands for the DE genes associated with the PathwayID
PathwayID	Definition	OriginalWebSite	Fisher-Pvalue	SelectionCounts	SelectionSize	Count	Size	FDR	Enrichment_Score	GeneRatio	Genes
rno04915	Estrogen signaling pathway - Rattus norvegicus (rat)	https://www.genome.jp/kegg-bin/show_pathway?rno04915+302950+307100+29713+25743+116560+450227+303528+266717+85240+83805	1.5499e-05	10	123	134	8876	0.00530064	4.8097	0.081301	ADCY9//CALML3//KCNJ5//KCNJ6//KCNJ9//KRT33B//KRT34//KRT9//PLCB2//SRC
rno04713	Circadian entrainment - Rattus norvegicus (rat)	https://www.genome.jp/kegg-bin/show_pathway?rno04713+302950+29717+307100+24410+29713+25743+116560+85240	6.0088e-05	8	123	98	8876	0.010275	4.22121	0.065041	ADCY9//CACNA1G//CALML3//GRIN2B//KCNJ5//KCNJ6//KCNJ9//PLCB2

### Sheet: Up ZSF1 Obese vs Lean Control
#Column "PathwayID" stands for Pathway identifiers used in KEGG
#Column "Definition" stands for the definition of the PathwayID
#Column "OriginalWebSite"stands for The map's website,the nodes with red frame and red symbol are associated with the DE genes, green nodes have no significance
#Column "p-value"
"Fisher-Pvalue" stands for the enrichment p-value of the PathwayID used Fisher's exact test
#Column "SelectionCounts" stands for the Count of the DE genes' entities directly associated with the listed PathwayID
#Column "SelectionSize" stands for the total number of the DE genes' entities
#Column "Count" stands for the count of the chosen background population genes' entities associated with the listed PathwayID
#Column "Size" stands for the total number of chosen background population genes' entities
#Column "FDR" stands for the false discovery rate of the PathwayID
#Column "Enrichment_Score" stands for the Enrichment Score value of the PathwayID, it equals "-log10(Pvalue)"
#Column "GeneRatio" stands for the Gene Ratio value of the PathwayID, it equals "SelectionCounts/SelectionSize"
#Column "GENES" stands for the DE genes associated with the PathwayID
PathwayID	Definition	OriginalWebSite	Fisher-Pvalue	SelectionCounts	SelectionSize	Count	Size	FDR	Enrichment_Score	GeneRatio	Genes
rno00062	Fatty acid elongation - Rattus norvegicus (rat)	https://www.genome.jp/kegg-bin/show_pathway?rno00062+170465+50559+192272+26759+171402+170670+171155	2.90456e-10	7	54	29	8876	9.93359e-08	9.53692	0.12963	ACAA2//ACOT1//ACOT2//ACOT7//ELOVL6//HADHA//HADHB
rno01040	Biosynthesis of unsaturated fatty acids - Rattus norvegicus (rat)	https://www.genome.jp/kegg-bin/show_pathway?rno01040+50559+192272+26759+171402	4.95644e-05	4	54	34	8876	0.00847551	4.30483	0.074074	ACOT1//ACOT2//ACOT7//ELOVL6
rno00071	Fatty acid degradation - Rattus norvegicus (rat)	https://www.genome.jp/kegg-bin/show_pathway?rno00071+170465+29740+170670+171155	0.000211656	4	54	49	8876	0.0241288	3.67437	0.074074	ACAA2//ECI1//HADHA//HADHB
rno01212	Fatty acid metabolism - Rattus norvegicus (rat)	https://www.genome.jp/kegg-bin/show_pathway?rno01212+170465+171402+170670+171155	0.000493934	4	54	61	8876	0.0382187	3.30633	0.074074	ACAA2//ELOVL6//HADHA//HADHB
rno00310	Lysine degradation - Rattus norvegicus (rat)	https://www.genome.jp/kegg-bin/show_pathway?rno00310+170670+300901+500281+297333	0.000558753	4	54	63	8876	0.0382187	3.25278	0.074074	HADHA//PLOD2//SETMAR//SMYD1
