## Supplemental Table 3 for "Noncoding and Coding Mechanisms of Aging Heart Failure with Preserved Ejection Fraction with Thyroid Dysfunction"

### Sheet: UP_GO_ZO vs WKY
GO.ID	Term	Ontology	Count	Pop.Hits	List.Total	Pop.Total	Fold.Enrichment	Pvalue	FDR	Enrichment.Score	Gene.Ratio	GENES
GO:0009062	fatty acid catabolic process	Biological process	17	105	411	17859	7.03518	2.63699e-10	1.87463e-06	9.57889	0.0413625	ILVBL//HADH//DECR1//ACAA2//HADHA//ACAT1//ECI1//ECH1//HSD17B4//LONP2//ACADL//ETFDH//ETFA//CRAT//AIG1//ACOT2//ACOT7
GO:0072329	monocarboxylic acid catabolic process	Biological process	17	124	411	17859	5.95721	3.72439e-09	1.32384e-05	8.42894	0.0413625	ILVBL//HADH//DECR1//ACAA2//HADHA//ACAT1//ECI1//ECH1//HSD17B4//ACADL//ACOT7//LONP2//ETFDH//ETFA//CRAT//AIG1//ACOT2
GO:0006635	fatty acid beta-oxidation	Biological process	13	78	411	17859	7.24209	2.38942e-08	5.66213e-05	7.62171	0.0316302	LONP2//ACADL//ETFDH//ETFA//CRAT//HADH//DECR1//ACAA2//HADHA//ACAT1//ECI1//ECH1//HSD17B4
GO:0019395	fatty acid oxidation	Biological process	15	112	411	17859	5.81954	4.28326e-08	7.61242e-05	7.36823	0.0364964	ILVBL//HADH//DECR1//ACAA2//HADHA//ACAT1//ECI1//ECH1//HSD17B4//LONP2//ACADL//ETFDH//ETFA//CRAT//PDK4
GO:0034440	lipid oxidation	Biological process	15	118	411	17859	5.52363	8.70573e-08	0.000123778	7.06019	0.0364964	ILVBL//HADH//DECR1//ACAA2//HADHA//ACAT1//ECI1//ECH1//HSD17B4//LONP2//ACADL//ETFDH//ETFA//CRAT//PDK4
GO:0006631	fatty acid metabolic process	Biological process	29	419	411	17859	3.00746	1.48833e-07	0.000176342	6.8273	0.0705596	ACOT2//ELOVL2//ACOT1//HSD17B4//ILVBL//FA2H//HADH//DECR1//ACAA2//HADHA//ACAT1//ECI1//ECH1//GSTM1//ACADL//ACOT7//PDK4//TECR//HACD1//ANXA1//LONP2//ETFDH//ETFA//CRAT//AIG1//EPHX2//LIPA//LYPLA1//ANKRD23
GO:0050896	response to stimulus	Biological process	275	9810	411	17859	1.21809	3.74604e-07	0.000340208	6.42643	0.6691	LIG4//FGF23//MAPK10//MAP2K4//YWHAE//TLR3//CAT//UCP2//MSH5//UBE2N//RAD51B//SETMAR//TAS2R116//TAS2R104//TAS2R117//CITED2//MMP12//ACOT2//ACE//PLAT//UBD//AGTRAP//PLOD2//ANGPTL4//TXN2//MMP9//UBE2B//ANGPT1//FCGR1A//PMAIP1//SERPING1//CFH//GRIN1//HDAC9//CLIC5//PSPC1//CLEC4E//KLRC2//DEFA5//DEFB1//ANXA1//APBB1IP//FFAR3//C5AR1//IL36G//ZP2//EPHX2//TNFSF13B//CD48//IL1RL1//FCER2//RCAN1//EZR//GPR6//TRIM28//TREX…
GO:0032787	monocarboxylic acid metabolic process	Biological process	36	621	411	17859	2.51899	3.82848e-07	0.000340208	6.41697	0.0875912	ACOT2//ELOVL2//ACOT1//HSD17B4//ILVBL//PDK4//ENO1//RGD1559534//DHTKD1//LIPA//LYPLA1//ACOT7//FA2H//CRAT//ANKRD23//HADH//DECR1//ACAA2//HADHA//ACAT1//ECI1//ECH1//GSTM1//ACADL//FTCD//TECR//HACD1//ANXA1//LONP2//ETFDH//ETFA//AIG1//EPHX2//MYOG//MALRD1//SLC4A1
GO:0046395	carboxylic acid catabolic process	Biological process	19	225	411	17859	3.66933	1.20139e-06	0.000948967	5.92031	0.0462287	ILVBL//ACAT1//HADH//DECR1//ACAA2//HADHA//ECI1//ECH1//HSD17B4//ACADL//ACOT7//BCKDHB//FTCD//LONP2//ETFDH//ETFA//CRAT//AIG1//ACOT2
GO:0016054	organic acid catabolic process	Biological process	19	227	411	17859	3.637	1.37251e-06	0.000975717	5.86248	0.0462287	ILVBL//ACAT1//HADH//DECR1//ACAA2//HADHA//ECI1//ECH1//HSD17B4//ACADL//ACOT7//BCKDHB//FTCD//LONP2//ETFDH//ETFA//CRAT//AIG1//ACOT2
GO:0009725	response to hormone	Biological process	54	1203	411	17859	1.95049	1.79743e-06	0.00116163	5.74535	0.131387	PDK4//OSTN//PADI2//ARID1A//ANXA1//CBR1//HADH//HADHA//CAT//ABCG2//GCNT1//CITED1//RAB31//PPP2CA//INHBB//UCP2//HDAC9//UBE2B//CACNA1H//PLOD2//MAS1//FOXM1//AGTRAP//DAG1//CRYGD//IL6R//BTG2//CITED2//TNFRSF11B//RCAN1//SMAD6//ANGPT1//FGF23//FFAR3//HSD17B4//C1QB//BCKDHB//AGL//BCHE//PXN//ADRM1//CACYBP//GNAS//PLAT//MAP1B//ACE//FIBIN//PTGFR//ARNTL//ACOT2//ACAT1//FHL2//TXN2//PIAS3
GO:1901575	organic substance catabolic process	Biological process	77	2000	411	17859	1.67292	3.68013e-06	0.00209321	5.43414	0.187348	PDE12//DCPS//REXO4//SETMAR//TREX2//ILVBL//LYPLA1//AGL//PPP1CB//PPP1R3D//LYVE1//ENO1//RGD1559534//DHTKD1//PDE4D//LSM5//UBE2N//USP15//UBD//UBQLNL//PSMA3//TRIM58//UBA1//ADRM1//UBE2B//HERPUD1//LONP2//FBXL17//ACAT1//BCHE//HADH//DECR1//ACAA2//HADHA//ECI1//ECH1//HSD17B4//CBR1//ACADL//ACOT7//BCKDHB//NAPEPLD//PMAIP1//ACE//LIPA//PLA2G2A//SLFN13//FTCD//DNAJC18//MAN1A1//SKP1//ETFDH//ETFA//CRAT//PPP2CA//ARNTL…
GO:0030258	lipid modification	Biological process	18	221	411	17859	3.53912	3.82778e-06	0.00209321	5.41705	0.0437956	ILVBL//HADH//DECR1//ACAA2//HADHA//ACAT1//ECI1//ECH1//HSD17B4//LONP2//ACADL//ETFDH//ETFA//CRAT//SOAT1//PDK4//EPHX2//FA2H
GO:0044242	cellular lipid catabolic process	Biological process	18	224	411	17859	3.49172	4.62645e-06	0.00234925	5.33475	0.0437956	ILVBL//HADH//DECR1//ACAA2//HADHA//ACAT1//ECI1//ECH1//HSD17B4//ACADL//ACOT7//NAPEPLD//LONP2//ETFDH//ETFA//CRAT//AIG1//ACOT2
GO:0044282	small molecule catabolic process	Biological process	23	345	411	17859	2.89684	5.50848e-06	0.00261065	5.25897	0.0559611	ILVBL//ACAT1//HADH//DECR1//ACAA2//HADHA//ECI1//ECH1//HSD17B4//ACADL//ACOT7//BCKDHB//FTCD//LONP2//ETFDH//ETFA//CRAT//FGF23//CBR1//AIG1//ACOT2//ENO1//NQO2
GO:0016042	lipid catabolic process	Biological process	22	327	411	17859	2.92341	7.62302e-06	0.00338701	5.11787	0.053528	ILVBL//HADH//DECR1//ACAA2//HADHA//ACAT1//ECI1//ECH1//HSD17B4//CBR1//ACADL//ACOT7//NAPEPLD//LONP2//ETFDH//ETFA//CRAT//FGF23//AIG1//ACOT2//LIPA//PLA2G2A
GO:0044281	small molecule metabolic process	Biological process	66	1704	411	17859	1.68302	1.72126e-05	0.0071979	4.76415	0.160584	ACOT2//ELOVL2//ACOT1//HSD17B4//ILVBL//PPP1CB//PPP1R3D//FBP2//POFUT2//GCKR//PDK4//UAP1//CYP2R1//ACAA2//ACAT1//ATF3//ENO1//RGD1559534//DHTKD1//AK4//GUCY2G//PDE4D//RRM2//LIPA//LYPLA1//ACOT7//FA2H//CRAT//ANKRD23//HADH//DECR1//HADHA//ECI1//ECH1//TXN2//GSTM1//CAT//SOAT1//ACADL//BCKDHB//PMAIP1//FTCD//TECR//HACD1//HPCA//ANXA1//LONP2//CACNA1H//POU1F1//ETFDH//ETFA//FGF23//CBR1//AIG1//EPHX2//SIK1//MYOG//ABC…
GO:0009056	catabolic process	Biological process	83	2408	411	17859	1.49774	8.74503e-05	0.0333575	4.05824	0.201946	PDE12//DCPS//REXO4//SETMAR//TREX2//ILVBL//LYPLA1//AGL//PPP1CB//PPP1R3D//LYVE1//ENO1//RGD1559534//DHTKD1//PDE4D//LSM5//UBE2N//USP15//UBD//UBQLNL//PSMA3//TRIM58//UBA1//ADRM1//UBE2B//HERPUD1//LONP2//FBXL17//ACAT1//BCHE//HADH//DECR1//ACAA2//HADHA//ECI1//ECH1//HSD17B4//CBR1//ACADL//ACOT7//BCKDHB//NAPEPLD//PMAIP1//TRIML1//DCN//ACE//LIPA//PLA2G2A//SLFN13//FTCD//DNAJC18//MAN1A1//MMP12//MMP9//SKP1//ETFDH/…
GO:0006082	organic acid metabolic process	Biological process	41	953	411	17859	1.86942	8.91534e-05	0.0333575	4.04986	0.0997567	ACOT2//ELOVL2//ACOT1//HSD17B4//ILVBL//PDK4//ENO1//RGD1559534//DHTKD1//ACAT1//LIPA//LYPLA1//ACOT7//FA2H//CRAT//ANKRD23//HADH//DECR1//ACAA2//HADHA//ECI1//ECH1//GSTM1//ACADL//BCKDHB//FTCD//TECR//HACD1//ANXA1//LONP2//ETFDH//ETFA//AIG1//EPHX2//MYOG//GCKR//ABCG2//PLOD2//MALRD1//SLC4A1//CYP2R1
GO:0009605	response to external stimulus	Biological process	98	2991	411	17859	1.42372	0.000121695	0.0432563	3.91473	0.238443	FCGR1A//SERPING1//GRIN1//CFH//CLIC5//PSPC1//KLRC2//DEFA5//DEFB1//ANXA1//FFAR3//PIK3C2G//ACKR2//CFD//DAG1//WNT3//EFNB2//TRIO//ENAH//TBXA2R//TNFRSF11B//BCKDHB//AGL//BCHE//TXN2//MMP9//CABP4//OPN1MW//INHBB//CADPS2//PDK4//CITED2//RCAN1//DCN//MAP1B//BTG2//ANKRD23//ENO1//TLR3//IFIT1//LSM5//GPM6A//HERC6//C5AR1//CXCL16//CAT//IGHE//PDE4D//CCR1//ACOT2//ACE//SLC4A1//IL1RL1//IL15RA//SLC22A3//IL6R//PTGFR//CBR1…
GO:0000038	very long-chain fatty acid metabolic process	Biological process	6	35	411	17859	7.44901	0.000132048	0.0447014	3.87927	0.0145985	ACOT2//TECR//ELOVL2//HACD1//ACOT1//HSD17B4
Color Code	Biological process

### Sheet: UP_GO_ZL vs WKY
GO.ID	Term	Ontology	Count	Pop.Hits	List.Total	Pop.Total	Fold.Enrichment	Pvalue	FDR	Enrichment.Score	Gene.Ratio	GENES
GO:0002252	immune effector process	Biological process	23	619	230	17859	2.88514	5.43082e-06	0.0239137	5.26513	0.1	SERPING1//CFH//KLRC1//CEACAM1//IL17A//KLRC2//LRP1//APBB1IP//CLEC4E//ZP2//TLR3//KLRE1//CFD//C1QB//LEP//RAB27A//LAMP1//LIG4//ANXA1//RIPK2//ZP3R//IL6R//LY9//
GO:0045087	innate immune response	Biological process	24	673	230	17859	2.76902	6.72771e-06	0.0239137	5.17213	0.104348	SERPING1//KLRC2//KLRE1//CEACAM1//CFH//CFD//UBD//CXCL16//LEP//RAB27A//LAMP1//CCR1//KLRC1//CLEC4E//VAMP3//TLR3//ANXA1//SRMS//C1QB//IL17A//TRIM58//TRIM26//RIPK2//OAS1E//
GO:0006955	immune response	Biological process	41	1620	230	17859	1.96516	2.03313e-05	0.047409	4.69184	0.178261	SERPING1//CFH//KLRC1//CEACAM1//CLEC4E//KLRC2//KLRE1//TLR3//IL17A//ANXA1//ADGRE1//RIPK2//LRP1//APBB1IP//C5AR1//IL36G//ZP2//CD48//CFD//C1QB//UBD//CXCL16//OSCAR//LEP//RAB27A//LAMP1//SRMS//TRIM58//TRIM26//OAS1E//LIG4//CCR1//ZP3R//SH2B2//THY1//IFIT1//VAMP3//IL6R//LY9//CCR3//ACKR2//
GO:0042267	natural killer cell mediated cytotoxicity	Biological process	7	68	230	17859	7.99316	2.66755e-05	0.047409	4.57389	0.0304348	KLRE1//CEACAM1//LEP//RAB27A//LAMP1//KLRC2//KLRC1//
GO:0009986	cell surface	Cellular component	33	944	233	18211	2.73225	1.47973e-07	0.000126961	6.82982	0.141631	CCR3//ACKR2//CFH//IL6R//CD48//THY1//LAMP1//LY9//CRLF1//KLRC1//KLRC2//KLRE1//LRP1//IL17A//ADGRE1//CCR1//CEACAM1//ANXA1//ABCB1B//C5AR1//KCNE2//SLC4A1//IGF2R//PLAT//KCNJ6//OSCAR//VAMP3//CACNA1D//TLR3//RSPO2//NTSR2//TSPAN15//FOLH1//
GO:0009897	external side of plasma membrane	Cellular component	19	428	233	18211	3.46967	2.76873e-06	0.00118779	5.55772	0.0815451	ANXA1//THY1//ABCB1B//CCR3//ACKR2//CFH//IL6R//CD48//LAMP1//LY9//CRLF1//KLRC1//KLRC2//KLRE1//LRP1//IL17A//ADGRE1//CCR1//CEACAM1//
GO:0098552	side of membrane	Cellular component	23	646	233	18211	2.78274	9.8446e-06	0.00281556	5.0068	0.0987124	GNAS//CCR3//ACKR2//CFH//IL6R//CD48//THY1//LAMP1//LY9//CRLF1//KLRC1//KLRC2//KLRE1//LRP1//IL17A//ADGRE1//CCR1//CEACAM1//SLC4A1//ANXA1//SRMS//ABCB1B//BDH1//
Color Code	Biological process
	Cellular component

### Sheet: DOWN_GO_ZL vs WKY
GO.ID	Term	Ontology	Count	Pop.Hits	List.Total	Pop.Total	Fold.Enrichment	Pvalue	FDR	Enrichment.Score	Gene.Ratio	GENES
GO:0005344	oxygen carrier activity	Molecular function	3	13	59	16532	64.6623	1.20387e-05	0.0152531	4.91942	0.0508475	HBB//HBA-A1//HBB-B1//
GO:0015671	oxygen transport	Biological process	4	15	63	17859	75.5937	1.8639e-07	0.00114907	6.72958	0.0634921	LOC100134871//HBB//HBA-A1//HBB-B1//
GO:0044406	adhesion of symbiont to host	Biological process	4	17	63	17859	66.7003	3.23273e-07	0.00114907	6.49043	0.0634921	ACE2//GBP1//GBP4//LOC685067//
GO:0035456	response to interferon-beta	Biological process	5	46	63	17859	30.8126	5.69827e-07	0.0013503	6.24426	0.0793651	IGTP//GBP1//RGD1305184//GBP4//XAF1//
GO:0015669	gas transport	Biological process	4	21	63	17859	53.9955	8.04381e-07	0.00142959	6.09454	0.0634921	LOC100134871//HBB//HBA-A1//HBB-B1//
GO:0035458	cellular response to interferon-beta	Biological process	4	36	63	17859	31.4974	7.6091e-06	0.0108186	5.11867	0.0634921	IGTP//GBP1//RGD1305184//GBP4//
GO:0009187	cyclic nucleotide metabolic process	Biological process	4	42	63	17859	26.9977	1.42313e-05	0.0168618	4.84675	0.0634921	NPPA//NPPB//PDE4D//ATP2B2//
GO:0044419	biological process involved in interspecies interaction between organisms	Biological process	17	1650	63	17859	2.92066	3.93236e-05	0.0399359	4.40535	0.269841	MX2//SLFN4//CXCL9//HBA-A1//GZMA//NPPB//JUND//GBP1//GBP4//LOC685067//C4A//ACE2//IFI44L//PRF1//PDE4D//SMR3B//NR1D1//
GO:0046068	cGMP metabolic process	Biological process	3	21	63	17859	40.4966	5.31754e-05	0.047253	4.27429	0.047619	NPPA//NPPB//ATP2B2//
GO:0005833	hemoglobin complex	Cellular component	3	10	60	18211	91.055	4.01365e-06	0.00344371	5.39646	0.05	HBB//HBA-A1//HBB-B1//
Color Code	Molecular function
	Biological process
	Cellular component
