## Supplemental Table 5 for "Noncoding and Coding Mechanisms of Aging Heart Failure with Preserved Ejection Fraction with Thyroid Dysfunction"

### Sheet: ZSF1 Obese_vs_WT Control
# Condition pairs: ZSF1 Obese vs WT Control # Fold Change cut-off: 0.05 # P-value cut-off: 0.05 This table contains the differentially expressed lincRNA and associated coding gene pairs (distance < 200 kb). # Column A: seqname, the sequence identifier. # Column B: GeneSymbol, the symbol of the LncRNA. # Column C: P-value - LncRNAs, it is calculated by t-test. # Column D: FDR-LncRNAs, FDR is calcu…
seqname	GeneSymbol	P-value - LncRNAs	FDR - LncRNAs	Fold change - LncRNAs	Regulation - LncRNAs	source	RNAlength	Chrom	Strand	txStart	txEnd	genome_relationship	NearbyGene	NearbyGeneSymbol	NearbyGene_description	P-value - mRNAs	FDR - mRNAs	Fold change - mRNAs	Regulation - mRNAs	NearbyGeneChrom	NearbyGeneStrand	NearbyGenetxStart	NearbyGenetxEnd
XR_591403	LOC102548445	0.000289292	0.041538	2.89472	up	RefSeq model	339	chr2	+	275441366	275450940	downstream	ENSRNOT00000073547	Ifi44l	interferon-induced protein 44-like [Source:RGD Symbol;Acc:1595861]	8.39553e-05	0.0215051	7.09111	down	chr2	+	275643168	275656977
XR_349492	LOC102556567	0.000494639	0.041538	5.40761	up	RefSeq model	222	chrX	-	106945035	106945257	downstream	ENSRNOT00000067828	AABR06107100.1		0.000376751	0.0415144	2.14463	up	chrX	-	106884008	106890105
